# Why are telomeres the length that they are? Insight from a phylogenetic comparative analysis

**DOI:** 10.1101/2024.09.25.613781

**Authors:** Derek M. Benson, Dylan J. Padilla Perez, Dale F. DeNardo

## Abstract

Telomeres are short repeating nucleotide sequences at the ends of chromosomes that shorten with every cellular replication. Despite the importance of keeping telomere length within a critical homeostatic range, adult telomere length can differ by two orders of magnitude across vertebrate species. Why telomere length varies so widely remains unknown, though popular hypotheses suggest that body size, lifespan, and endothermy are key variables that have coevolved with telomere length. To test the relationship among telomere length, telomerase activity (which extends telomeres), and these variables, we modeled the evolution of telomere length across 122 vertebrate species. We failed to find an influence of body mass, lifespan, or baseline metabolism on telomere length. However, we found a significant interactive effect between baseline metabolism and body mass. The presence of telomerase activity was positively correlated with telomere length across the 58 species where data for both existed. Taken together, our findings suggest that body mass may have differentially influenced the evolution of telomere length in endotherms and ectotherms and indicate that telomerase activity and telomere length may have coevolved.
