## Supplementary table 1 for "Why are telomeres the length that they are? Insight from a phylogenetic comparative analysis"

Common.name	Scientific_name	Domain	Kingdom	Phylum	Class	Order	Family	Genus	Species	Endo_ectotherm	Adult_mass_grams	Lifespan_years	Average_Telomere_Length_kb	Telomerase_activity	Tissue type for TA	Source for TA	Tissue type for TL	Tissue_coded	Methodology for TL	method	Source for TL	Source for Lifespan	Source for Mass	Captivity	Notes
Adelie penguin	Pygoscelis_adeliae	Eukaryota	Metazoa	Chordata	Aves	Sphenisciformes	Spheniscidae	Pygoscelis	adeliae	endo	5020	20	7.35	NA	NA	NA	Blood	A	TRF (non-denatured)	D	Haussmann et al. 2003; Tricola et al. 2018; Criscuolo et al. 2021	Criscuolo et al. 2021	Fongy et al. 2013	0
African elephant	Loxodonta_africana	Eukaryota	Metazoa	Chordata	Mammalia	Proboscidae	Elephantidae	Loxodonta	africana	endo	4800000	65	14	0	Fibroblasts	Gomes et al. 2011	Cell culture (Fibroblasts)	B	TRF (denatured)	B	Gomes et al. 2011	AnAge	AnAge	0
African killifish	Nothobranchius_furzeri	Eukaryota	Metazoa	Chordata	Fish	Cyprinodontiformes	Nothobranchiidae	Nothobranchius	furzeri	ecto	1.2	1.1	6.61	1	Various tissues	Hartmann et al. 2009	Multiple somatic tissues (Muscle and skin)	G	TRF (denatured)	B	Hartmann et al. 2009; Izzo 2010	AnAge	Pola?ik and Reichard 2010	0
African pigmy hedgehog	Atelerix_albiventris	Eukaryota	Metazoa	Chordata	Mammalia	Eulipotyphla	Erinaceidae	Atelerix	albiventris	endo	500	11.4	38	1	Fibroblasts	Gomes et al. 2011	Cell culture (Fibroblasts)	B	TRF (denatured)	B	Gomes et al. 2011	AnAge	AnAge	0
Alpine swift	Tachymarptis_melba	Eukaryota	Metazoa	Chordata	Aves	Apodiformes	Apodidae	Tachymarptis	melba	endo	102.7	26	18.783	NA	NA	NA	Blood	A	TRF (denatured)	B	Criscuolo et al. 2009; Criscuolo et al. 2021	AnAge	AnAge	0
American Alligator	Alligator_mississippiensis	Eukaryota	Metazoa	Chordata	Reptilia	Crocodilia	Alligatoridae	Alligator	mississippiensis	ecto	150000	77	30.8	NA	NA	NA	Blood	A	TRF (non-denatured)	D	Scott et al. 2006	AnAge	AnAge	0
American bald eagle	Haliaeetus_leucocephalus	Eukaryota	Metazoa	Chordata	Aves	Accipitriformes	Accipitridae	Haliaeetus	leucocephalus	endo	3175	48	2.1	NA	NA	NA	Blood	A	TRF (denatured)	B	Delaney et al. 2000; Criscuolo et al. 2021	AnAge	AnAge	0
American kestrel	Falco_sparverius	Eukaryota	Metazoa	Chordata	Aves	Falconiformes	Falconidae	Falco	sparverius	endo	117	17	30.2	NA	NA	NA	Blood	A	TRF (denatured)	B	Delany et al. 2000; Criscuolo et al. 2021	AnAge	AnAge	0
Atlantic cod	Gadus_morhua	Eukaryota	Metazoa	Chordata	Fish	Gadiformes	Gadidae	Gadus	morhua	ecto	52800	25	11.07	1	Multiple somatic tissues	de Abechuco et al. 2014	Multiple somatic tissues (Brain, liver, muscle, skin)	E	TRF (denatured)	B	de Abechuco et al. 2016	AnAge	AnAge	0	TL calculated as the mean value across all TL measurements from adults
Australian ghost shark	Callorhinchus_milii	Eukaryota	Metazoa	Chordata	Fish	Chimaeriformes	Callorhinchidae	Callorhinchus	milii	ecto	3150	6	24.59	NA	NA	NA	Muscle	F	TRF (denatured)	B	Izzo 2010	AnAge	Hyodo et al. 2008	0	Body mass taken as the highest recorded weight from Hoyodo et al. 2008 as it falls within the average range of 3-4 kg from other sources (University of Michigan Museum of Zoology: animaldiversity.org)
Australian lungfish	Neoceratodus_forsteri	Eukaryota	Metazoa	Chordata	Fish	Ceratodontiformes	Neoceratodontidae	Neoceratodus	forsteri	ecto	40000	85	24.22	NA	NA	NA	Muscle	F	TRF (denatured)	B	Izzo 2010	AnAge	Allen 1989; Fishbase	0
Barn swallow	Hirundo_rustica	Eukaryota	Metazoa	Chordata	Aves	Passeriformes	Hirundinidae	Hirundo	rustica	endo	18.3	16	8.7	NA	NA	NA	Blood	A	TRF (combination)	A	Caprioli 2012; Foote et al. 2013; Tricola et al. 2018; Criscuolo et al. 2021	AnAge	AnAge	0
Barnacle goose	Branta_leucopsis	Eukaryota	Metazoa	Chordata	Aves	Anseriformes	Anatidae	Branta	leucopsis	endo	1687	28.2	11.73	NA	NA	NA	Blood	A	TRF (non-denatured)	D	Pauliny et al. 2012	AnAge	AnAge	0
Black guillemot	Cepphus_grylle	Eukaryota	Metazoa	Chordata	Aves	Charadriiformes	Alcidae	Cepphus	grylle	endo	427.5	29.9	14.59	NA	NA	NA	Blood	A	TRF (non-denatured)	D	Tricola et al. 2018'; Criscuolo et al. 2021	AnAge	AnAge	0
Blackbird	Turdus_merula	Eukaryota	Metazoa	Chordata	Aves	Passeriformes	Turdidae	Turdus	merula	endo	103.2	21.8	10.8	NA	NA	NA	Blood	A	TRF (non-denatured)	D	Ibanez-Alamo et al. 2018	AnAge	AnAge	0
Blackhead seabream	Acanthopagrus_schlegelii	Eukaryota	Metazoa	Chordata	Fish	Perciformes	Sparidae	Acanthopagrus	schlegeli	ecto	3200	9	5.56	NA	NA	NA	Blood	A	TRF (denatured)	B	Tsui 2005; Izzo 2010	Law and de Mitcheson 2018	IGFA; Fishbase	0
Black-legged kittiwake	Rissa_tridactyla	Eukaryota	Metazoa	Chordata	Aves	Charadriiformes	Laridae	Rissa	tridactyla	endo	317	28.5	9.805	NA	NA	NA	Blood	A	TRF (denatured)	B	Bl�vin et al. 2017	AnAge	AnAge	0
Black-tailed gull	Larus_crassirostris	Eukaryota	Metazoa	Chordata	Aves	Charadriiformes	Laridae	Larus	crassirostris	endo	641.2	28	11.43	NA	NA	NA	Blood	A	TRF (non-denatured)	D	Mizutani et al. 2013; Criscuolo et al. 2021	Criscuolo et al. 2021	Chochi et al. 2002	0	Average TL calculated across all individuals in study
Black-tailed jack rabbit	Lepus_californicus	Eukaryota	Metazoa	Chordata	Mammalia	Lagomorpha	Leporidae	Lepus	californicus	endo	4175	11.8	25	0	Cell culture	Forsyth et al. 2005	Cell culture (Skin)	B	TRF (denatured)	B	Forsyth et al. 2005	AnAge	AnAge	0
Bluefin Notho	Nothobranchius_rachovii	Eukaryota	Metazoa	Chordata	Fish	Cyprinodontiformes	Nothobranchiidae	Nothobranchius	rachovii	ecto	0.725	1.5	6.56	NA	NA	NA	Gill	C	TRF (denatured)	B	Hsu et al. 2008	AnAge	Pola?ik and Reichard 2010	0	Given the relatively short lifespan of this species, average telomere length was calculated from individuals 4 months of age
Bonobo	Pan_paniscus	Eukaryota	Metazoa	Chordata	Mammalia	Primates	Hominidae	Pan	paniscus	endo	39925	55	10	0	Skin fibroblasts	Steinert et al. 2002	Cell culture (skin fibroblasts)	B	TRF (denatured)	B	Steinert et al. 2002	AnAge	AnAge	0
Bottlenose dolphin	Tursiops_truncatus	Eukaryota	Metazoa	Chordata	Mammalia	Atriodactyla	Delphinidae	Tursiops	truncatus	endo	200000	51.6	17	0	Fibroblasts	Gomes et al. 2011	Cell culture (Fibroblasts)	B	TRF (denatured)	B	Gomes et al. 2011	AnAge	AnAge	0
Bowhead whale	Balaena_mysticetus	Eukaryota	Metazoa	Chordata	Mammalia	Atriodactyla	Balaenidae	Balaena	mysticetus	endo	100000000	211	9	0	Fibroblasts	Gomes et al. 2011	Cell culture (Fibroblasts)	B	TRF (denatured)	B	Gomes et al. 2011	AnAge	AnAge	0
Capybara	Hydrochoerus_hydrochaeris	Eukaryota	Metazoa	Chordata	Mammalia	Rodentia	Caviidae	Hydrochoerus	hydrochaeris	endo	55000	15.1	4.1716	1	Multiple somatic tissues	Seluanov et al. 2006	Multiple somatic tissues	E	TRF (denatured)	B	Seluanov et al. 2007	AnAge	AnAge	0
Chimpanzee	Pan_troglodytes	Eukaryota	Metazoa	Chordata	Mammalia	Primates	Hominidae	Pan	troglodyte	endo	44984	68	11.6	NA	NA	NA	PBMCs	H	TRF (denatured)	B	Feng et al. 1998	AnAge	AnAge	0
Chincilla	Chinchilla_lanigera	Eukaryota	Metazoa	Chordata	Mammalia	Rodentia	Chinchillidae	Chinchilla	lanigera	endo	642.5	17.2	22.6992	1	Multiple somatic tissues	Seluanov et al. 2007	Multiple somatic tissues	E	TRF (denatured)	B	Seluanov et al. 2007	AnAge	AnAge	0
Chinese alligator	Alligator_sinensis	Eukaryota	Metazoa	Chordata	Reptilia	Crocodilia	Alligatoridae	Alligator	sinensis	ecto	14600	65	16.16	0	Blood	Guo et al. 2023	Blood	A	TRF (denatured)	B	Xu et al. 2009	AnAge	AnAge	0	TL calculated as the average across the age classes
Common carp	Cyprinus_carpio	Eukaryota	Metazoa	Chordata	Fish	Cypriniformes	Cyprinidae	Cyprinus	carpio	ecto	10600	47	4.62	NA	NA	NA	Muscle	F	TRF (denatured)	B	Izzo 2010	AnAge	AnAge	0
Common lizard	Zootoca_vivipara	Eukaryota	Metazoa	Chordata	Reptilia	Squamata	Lacertidae	Zootoca	vivipara	ecto	5	11	19.31	NA	NA	NA	Blood	A	TRF (denatured)	B	Dupou� et al. 2017	AnAge	Berman et al. 2016	0	Body mass calculated as the median value from the average range of 2-8 g noted in Berman et al. 2016.
Common squirrel Monkey	Saimiri_sciureus	Eukaryota	Metazoa	Chordata	Mammalia	Primates	Cebidae	Saimiri	sciureus	endo	925	30.2	9	0	Skin fibroblasts	Steinert et al. 2002	Cell culture (skin fibroblasts)	B	TRF (denatured)	B	Steinert et al. 2002	AnAge	AnAge	0
common tern	Sterna_hirundo	Eukaryota	Metazoa	Chordata	Aves	Charadriiformes	Sternidae	Sterna	hirundo	endo	120	33	12.8	NA	Bone marrow	Haussmann et al. 2007	Blood	A	TRF (non-denatured)	D	Tricola et al. 2018; Bichet et al. 2020; Criscuolo et al. 2021	AnAge	AnAge	0
Corys shearwaters	Calonectris_diomedea	Eukaryota	Metazoa	Chordata	Aves	Procellariiformes	Procellaridae	Calonectris	diomedea	endo	535	24.8	8.66	NA	NA	NA	Blood	A	TRF (non-denatured)	D	Bauch et al. 2020; Criscuolo et al. 2021	AnAge	AnAge	0
Cynomoglus monkey	Macaca_fascicularis	Eukaryota	Metazoa	Chordata	Mammalia	Primates	Cercopithecidae	Macaca	fascicularis	endo	6363	39	14.1	NA	NA	NA	PBMCs	H	TRF (unclear)	C	Shibata et al. 1999	AnAge	AnAge	0
Dunlin	Calidris_alpina	Eukaryota	Metazoa	Chordata	Aves	Charadriiformes	Scolopacidae	Calidris	alpina	endo	52.5	28.8	13.45	NA	NA	NA	Blood	A	TRF (non-denatured)	D	Pauliny et al. 2006; Criscuolo et al. 2021	AnAge	AnAge	0
Eastern American chipmunk	Tamias_striatus	Eukaryota	Metazoa	Chordata	Mammalia	Rodentia	Sciuridae	Tamias	striatus	endo	96	9.5	39.2417	1	Multiple somatic tissues	Seluanov et al. 2007	Multiple somatic tissues	E	TRF (denatured)	B	Seluanov et al. 2007	AnAge	AnAge	0
Eastern grey squirrel	Sciurus_carolinensis	Eukaryota	Metazoa	Chordata	Mammalia	Rodentia	Sciuridae	Sciurus	carolinensis	endo	533	23.6	50	1	Fibroblasts	Gomes et al. 2011	Cell culture (Fibroblasts)	B	TRF (denatured)	B	Gomes et al. 2011	AnAge	AnAge	0
Eurasian oystercatcher	Haematopus_ostralegus	Eukaryota	Metazoa	Chordata	Aves	Charadriiformes	Haematopotidae	Haematopus	ostralegus	endo	480	43.3	9.79	NA	NA	NA	Blood	A	TRF (non-denatured)	D	Tricola et al. 2018; Criscuolo et al. 2021	AnAge	AnAge	0
European freshwater turtles	Emys_orbicularis	Eukaryota	Metazoa	Chordata	Reptilia	Testudines	Testudinoidea	Emys	orbicularis	ecto	325.43	120	20	NA	NA	NA	Blood	A	TRF (unclear)	C	Girondot and Garcia 1999	AnAge	Escoriza et al. 2021	0
European seabass	Dicentrarchus_labrax	Eukaryota	Metazoa	Chordata	Fish	Moroniformes	Moronidae	Dicentrarchus	labrax	ecto	6600	15	3.44	NA	NA	NA	Blood	A	TRF (denatured)	B	Horn et al. 2008; Izzo 2010	AnAge	AnAge	0
European white rabbit	Oryctolagus_cuniculus	Eukaryota	Metazoa	Chordata	Mammalia	Lagomorpha	Leporidae	Oryctolagus	cuniculus	endo	1800	13	50	0	Cell culture	Forsyth et al. 2005	Cell culture (Skin)	B	TRF (denatured)	B	Forsyth et al. 2005	AnAge	AnAge	0
Florida scrub jay	Aphelocoma_coerulescens	Eukaryota	Metazoa	Chordata	Aves	Passeriformes	Corvidae	Aphelocoma	coerulescens	endo	78.7	15	5.53	NA	NA	NA	Blood	A	TRF (non-denatured)	D	Tricola et al. 2018; Criscuolo et al. 2021	AnAge	AnAge	0
Flying fox	Pteropus_rodricensis	Eukaryota	Metazoa	Chordata	Mammalia	Chiroptera	Pteropodidae	Pteropus	rodricensis	endo	350	28	9	0	Fibroblasts	Gomes et al. 2011	Cell culture (Fibroblasts)	B	TRF (denatured)	B	Gomes et al. 2011	AnAge	AnAge	0
Giant Anteater	Myrmecophaga_tridactyla	Eukaryota	Metazoa	Chordata	Mammalia	Pilosa	Myrmecophagidae	Myrmecophaga	tridactyla	endo	28500	31	12	0	Fibroblasts	Gomes et al. 2011	Cell culture (Fibroblasts)	B	TRF (denatured)	B	Gomes et al. 2011	AnAge	AnAge	0
Giraffe	Giraffa_camelopardalis	Eukaryota	Metazoa	Chordata	Mammalia	Atriodactyla	Giraffidae	Giraffa	camelopardalis	endo	800000	39.5	10	0	Fibroblasts	Gomes et al. 2011	Cell culture (Fibroblasts)	B	TRF (denatured)	B	Gomes et al. 2011	AnAge	AnAge	0
Golden hamster	Mesocricetus_auratus	Eukaryota	Metazoa	Chordata	Mammalia	Rodentia	Cricetidae	Mesocricetus	auratus	endo	105	3.9	30.6396	1	Multiple somatic tissues	Seluanov et al. 2007	Multiple somatic tissues	E	TRF (denatured)	B	Seluanov et al. 2007	AnAge	AnAge	0
Golden perch	Macquaria_ambigua	Eukaryota	Metazoa	Chordata	Fish	Perciformes	Percichthyidae	Macquaria	ambigua	ecto	13200	20	6.14	NA	NA	NA	Blood	A	TRF (denatured)	B	Izzo 2010	AnAge	AnAge	0
Golden pheasant	Chrysolophus_pictus	Eukaryota	Metazoa	Chordata	Aves	Galliformes	Phasianidae	Chrysolophus	pictus	endo	625	13.4	3.2	NA	NA	NA	Blood	A	TRF (denatured)	B	Delaney et al. 2000; Criscuolo et al. 2021	AnAge	AnAge	0
Gorilla	Gorilla_gorilla	Eukaryota	Metazoa	Chordata	Mammalia	Primates	Hominidae	Gorilla	gorilla	endo	139842	60.1	15.4	NA	NA	NA	PBMCs	H	TRF (unclear)	C	Bhatnagar et al. 1995	AnAge	AnAge	0
Great Frigatebirds	Fregata_minor	Eukaryota	Metazoa	Chordata	Aves	Pelecaniformes	Fregatidae	Fregata	minor	endo	1400	43	7.09	NA	NA	NA	Blood	A	TRF (non-denatured)	D	Tricola et al. 2018; Criscuolo et al. 2021	AnAge	AnAge	0
Great tit	Parus_major	Eukaryota	Metazoa	Chordata	Aves	Passeriformes	Paridae	Parus	major	endo	17.9	15.4	49.26	NA	NA	NA	Blood	A	TRF (non-denatured)	D	Tricola et al. 2018; Criscuolo et al. 2021	AnAge	AnAge	0
Greater hedgehog tenrec	Setifer_setosus	Eukaryota	Metazoa	Chordata	Mammalia	Afrosoricida	Tenrecidae	Setifer	setosus	endo	225	14.1	50	1	Fibroblasts	Gomes et al. 2011	Cell culture (Fibroblasts)	B	TRF (denatured)	B	Gomes et al. 2011	AnAge	AnAge	0
Green swordtail	Xiphophorus_hellerii	Eukaryota	Metazoa	Chordata	Fish	Cyprinodontiformes	Poeciliidae	Xiphophorus	hellerii	ecto	3.7	5	4.25	NA	NA	NA	Multiple somatic tissues (Gill, brains, eyes, liver)	E	TRF (unclear)	C	Downs et al. 2012	AnAge	Meyer et al. 2006	0	TL calculated as the median value within the range of 3.5-5 kb
Grey whale	Eschrichtius_robustus	Eukaryota	Metazoa	Chordata	Mammalia	Atriodactyla	Eschrichtiidae	Eschrichtius	robustus	endo	28500000	77	13	0	Fibroblasts	Gomes et al. 2011	Cell culture (Fibroblasts)	B	TRF (denatured)	B	Gomes et al. 2011	AnAge	AnAge	0
Human	Homo_sapiens	Eukaryota	Metazoa	Chordata	Mammalia	Primate	Hominidae	Homo	sapien	endo	62035	122.5	9	0	Fibroblasts	Gomes et al. 2011	Cell culture (Fibroblasts)	B	TRF (denatured)	B	Gomes et al. 2011	AnAge	AnAge	0
Indian elephant	Elephas_maximus	Eukaryota	Metazoa	Chordata	Mammalia	Proboscidae	Elephantidae	Elephas	maximus	endo	3178000	79.6	15	0	Fibroblasts	Gomes et al. 2011	Cell culture (Fibroblasts)	B	TRF (denatured)	B	Gomes et al. 2011	AnAge	AnAge	0
kakapo	Strigops_habroptila	Eukaryota	Metazoa	Chordata	Aves	Psittaciformes	Strigopidae	Strigops	habroptila	endo	1750	60	15.64	NA	NA	NA	Blood	A	TRF (denatured)	B	Horn et al. 2011	AnAge	AnAge	0
Large tree shrew	Tupaia_tana	Eukaryota	Metazoa	Chordata	Mammalia	Scandentia	Tupaiidae	Tupaia	tana	endo	197.8	11.6	15	0	Fibroblasts	Gomes et al. 2011	Cell culture (Fibroblasts)	B	TRF (denatured)	B	Gomes et al. 2011	AnAge	AnAge	0
Leach storm petrel	Oceanodroma_leucorhoa	Eukaryota	Metazoa	Chordata	Aves	Procellariiformes	Hydrobatidae	Oceanodroma	leucorhoa	endo	44.6	36	19.03	NA	Bone marrow	Haussmann et al. 2004	Blood	A	TRF (non-denatured)	D	Haussmann et al. 2003; Tricola et al. 2018; Criscuolo et al. 2021	AnAge	AnAge	0
Little brown bat	Myotis_lucifugus	Eukaryota	Metazoa	Chordata	Mammalia	Chiroptera	Vespertilionidae	Myotis	lucifugus	endo	10	34	30	1	Fibroblasts	Gomes et al. 2011	Cell culture (Fibroblasts)	B	TRF (denatured)	B	Gomes et al. 2011	AnAge	AnAge	0
Long-eared elephant shrew	Galegeeska_rufescens	Eukaryota	Metazoa	Chordata	Mammalia	Macroscelidae	Macroscelididae	Elephantulus	rufescens	endo	58	7.9	37	1	Fibroblasts	Gomes et al. 2011	Cell culture (Fibroblasts)	B	TRF (denatured)	B	Gomes et al. 2011	AnAge	AnAge	0
Malayan tapir	Tapirus_indicus	Eukaryota	Metazoa	Chordata	Mammalia	Perissodactyla	Tapiridae	Tapirus	indicus	endo	250000	36.5	12	0	Fibroblasts	Gomes et al. 2011	Cell culture (Fibroblasts)	B	TRF (denatured)	B	Gomes et al. 2011	AnAge	AnAge	0
Mangrove red snapper	Lutjanus_argentimaculatus	Eukaryota	Metazoa	Chordata	Fish	Perciformes	Lutjanidae	Lutjanus	argentimaculatus	ecto	4785	18	5.26	NA	NA	NA	Blood	A	TRF (denatured)	B	Izzo 2010	AnAge	AnAge	0
Mangrove swallow	Tachycineta_albilinea	Eukaryota	Metazoa	Chordata	Aves	Passeriformes	Hirundinidae	Tachynicineta	albilinea	endo	15	10.6	9.04	NA	NA	NA	Blood	A	TRF (non-denatured)	D	Foote et al. 2013	Criscuolo et al. 2021	Moore et al. 1999	0
Masked bobwhite quail	Colinus_virginianus	Eukaryota	Metazoa	Chordata	Aves	Galliformes	Odontophoridae	Colinus	virginianus	endo	194	6.4	23.4	NA	NA	NA	Blood	A	TRF (denatured)	B	Delany et al. 2000; Criscuolo et al. 2021	AnAge	AnAge	0
Mexican free-tailed bat	Tadarida_brasiliensis	Eukaryota	Metazoa	Chordata	Mammalia	Chiroptera	Molossidae	Tadarida	brasiliensis	endo	12.5	12	26	1	Fibroblasts	Gomes et al. 2011	Cell culture (Fibroblasts)	B	TRF (denatured)	B	Gomes et al. 2011	AnAge	AnAge	0
Mongolian Gerbil	Meriones_unguiculatus	Eukaryota	Metazoa	Chordata	Mammalia	Rodentia	Muridae	Meriones	unguiculatus	endo	53.2	6.3	16.7439	1	Multiple somatic tissues	Seluanov et al. 2007	Multiple somatic tissues	E	TRF (denatured)	B	Seluanov et al. 2007	AnAge	AnAge	0
Mountain beaver	Aplodontia_rufa	Eukaryota	Metazoa	Chordata	Mammalia	Rodentia	Aplodontiidae	Aplodontia	rufa	endo	1125	10	9	0	Fibroblasts	Gomes et al. 2011	Cell culture (Fibroblasts)	B	TRF (denatured)	B	Gomes et al. 2011	Gomes et al. 2011	AnAge	0
Muskrat	Ondatra_zibethicus	Eukaryota	Metazoa	Chordata	Mammalia	Rodentia	Cricetidae	Ondatra	zibethicus	endo	1362	10	27.3311	1	Multiple somatic tissues	Seluanov et al. 2007	Multiple somatic tissues	E	TRF (denatured)	B	Seluanov et al. 2007	Nowak 1991	AnAge	0
Naked mole-rat	Heterocephalus_glaber	Eukaryota	Metazoa	Chordata	Mammalia	Rodentia	Heterocephalidae	Heterocephalus	glaber	endo	35	31	16	1	Cell culture	Gomes et al. 2011	Cell culture (Fibroblasts)	B	TRF (denatured)	B	Gomes et al. 2011	AnAge	AnAge	0
North American beaver	Castor_canadensis	Eukaryota	Metazoa	Chordata	Mammalia	Rodentia	Castoridae	Castor	canadensis	endo	20250	23.4	7	0	Fibroblasts	Gomes et al. 2011	Cell culture (Fibroblasts)	B	TRF (denatured)	B	Gomes et al. 2011	AnAge	AnAge	0
North American pika	Ochotona_princeps	Eukaryota	Metazoa	Chordata	Mammalia	Lagomorpha	Ochotonidae	Ochotona	princeps	endo	100	7	22	1	Cell culture	Forsyth et al. 2005	Cell culture (Skin)	B	TRF (denatured)	B	Forsyth et al. 2005	AnAge	AnAge	0
Northern fulmar	Fulmarus_glacialis	Eukaryota	Metazoa	Chordata	Aves	Procellariiformes	Procellaridae	Fulmarus	glacialis	endo	908	51	14.25	NA	NA	NA	Blood	A	TRF (non-denatured)	D	Tricola et al. 2018'; Criscuolo et al. 2021	AnAge	AnAge	0
Northern Giant petrel	Macronectes_halli	Eukaryota	Metazoa	Chordata	Aves	Procellariiformes	Procellaridae	Macronectes	halli	endo	4313	35.4	8.78	NA	NA	NA	Blood	A	TRF (denatured)	B	Foote et al. 2009	AnAge	AnAge	0
Northern goshawks	Accipiter_gentilis	Eukaryota	Metazoa	Chordata	Aves	Accipitriformes	Accipitridae	Accipiter	gentilis	endo	1044	22	1.3	NA	NA	NA	Blood	A	TRF (denatured)	B	Delany et al. 2000; Criscuolo et al. 2021	AnAge	AnAge	0
Nutria	Myocastor_coypus	Eukaryota	Metazoa	Chordata	Mammalia	Rodentia	Myocastoridae	Myocastor	coypus	endo	7850	19	33.2864	1	Multiple somatic tissues	Seluanov et al. 2007	Multiple somatic tissues	E	TRF (denatured)	B	Seluanov et al. 2007	AnAge	AnAge	0
Orange-winged Amazon parrot	Amazona_amazonica	Eukaryota	Metazoa	Chordata	Aves	Psittaciformes	Psittacidae	Amazona	amazonica	endo	370	30	11.8	NA	NA	NA	Blood	A	TRF (denatured)	B	Delany et al. 2000; Criscuolo et al. 2021	AnAge	AnAge	0
Orangutan	Pongo_pygmaeus	Eukaryota	Metazoa	Chordata	Mammalia	Primates	Hominidae	Pongo	pygmaeus	endo	64475	59	10	0	Skin fibroblasts	Steinert et al. 2002	Cell culture (skin fibroblasts)	B	TRF (denatured)	B	Steinert et al. 2002	AnAge	AnAge	0
Pigtailed macaque	Macaca_nemestrina	Eukaryota	Metazoa	Chordata	Mammalia	Primates	Cercopithecidae	Macaca	nemestrina	endo	7913	37.6	14.9	NA	NA	NA	PBMCs	H	TRF (unclear)	C	Shibata et al. 1999	AnAge	AnAge	0
Polar bear	Ursus_maritimus	Eukaryota	Metazoa	Chordata	Mammalia	Carnivora	Ursidae	Ursus	maritimus	endo	475000	43.8	12	0	Fibroblasts	Gomes et al. 2011	Cell culture (Fibroblasts)	B	TRF (denatured)	B	Gomes et al. 2011	AnAge	AnAge	0
Rainbow trout	Oncorhynchus_mykiss	Eukaryota	Metazoa	Chordata	Fish	Salmoniformes	Salmonidae	Oncorhynchus	mykiss	ecto	12235	11	20	NA	Multiple tissues	Panasiak et al. 2023	Blood	A	TRF (denatured)	B	Lejnine et al. 1995	AnAge	AnAge	0
Red panda	Ailurus_fulgens	Eukaryota	Metazoa	Chordata	Mammalia	Carnivora	Ailuridae	Ailurus	fulgens	endo	4325	19	25	0	Fibroblasts	Gomes et al. 2011	Cell culture (Fibroblasts)	B	TRF (denatured)	B	Gomes et al. 2011	AnAge	AnAge	0
Red tail hawk	Buteo_jamaicensis	Eukaryota	Metazoa	Chordata	Aves	Accipitriformes	Accipitridae	Buteo	jamaicensis	endo	1362	30.7	13.3	NA	NA	NA	Blood	A	TRF (denatured)	B	Delany et al. 2000	AnAge	AnAge	0
Red-eyed vireo	Vireo_olivaceus	Eukaryota	Metazoa	Chordata	Aves	Passeriformes	Vireonidae	Vireo	olivaceus	endo	17	10.2	10.85	NA	NA	NA	Blood	A	TRF (non-denatured)	D	Foote et al. 2013	AnAge	AnAge	0
Red-footed booby	Sula_sula	Eukaryota	Metazoa	Chordata	Aves	Pelecaniformes	Pelecani	Sula	sula	endo	1017	23	14.8	NA	NA	NA	Blood	A	TRF (non-denatured)	D	Tricola et al. 2018'; Criscuolo et al. 2021	AnAge	AnAge	0
Reeve's muntjac	Muntiacus_reevesi	Eukaryota	Metazoa	Chordata	Mammalia	Atriodactyla	Cervidae	Muntiacus	reevesi	endo	18000	23.2	14	0	Fibroblasts	Zou et al. 2002	Cell culture (Fibroblasts)	B	TRF (denatured)	B	Zou et al. 2002	AnAge	AnAge	0
Rhesus macaque	Macaca_mulatta	Eukaryota	Metazoa	Chordata	Mammalia	Primates	Cercopithecidae	Macaca	mulatta	endo	8235	40	16	0	Skin fibroblasts	Steinert et al. 2002	Cell culture (skin fibroblasts)	B	TRF (denatured)	B	Steinert et al. 2002	AnAge	AnAge	0
Ring-tailed lemur	Lemur_catta	Eukaryota	Metazoa	Chordata	Mammalia	Primates	Lemuridae	Lemur	catta	endo	2555	37.3	19	0	Skin fibroblasts	Steinert et al. 2002	Cell culture (skin fibroblasts)	B	TRF (denatured)	B	Steinert et al. 2002	AnAge	AnAge	0
Rock hyrax	Procavia_capensis	Eukaryota	Metazoa	Chordata	Mammalia	Hyracoidea	Procaviidae	Procavia	capensis	endo	3600	14.8	15	0	Fibroblasts	Gomes et al. 2011	Cell culture (Fibroblasts)	B	TRF (denatured)	B	Gomes et al. 2011	AnAge	AnAge	0
Round-eared elephant shrew	Macroscelides_proboscideus	Eukaryota	Metazoa	Chordata	Mammalia	Macroscelidae	Macroscelididae	Macroscelides	proboscideus	endo	40	8.7	37	1	Fibroblasts	Gomes et al. 2011	Cell culture (Fibroblasts)	B	TRF (denatured)	B	Gomes et al. 2011	AnAge	AnAge	0
Sand lizard	Lacerta_agilis	Eukaryota	Metazoa	Chordata	Reptilia	Squamata	Lacertidae	Lacerta	agilis	ecto	20	10	18.6	NA	NA	NA	Blood	A	TRF (non-denatured)	D	Olsson et al. 2010	Olsson et al. 1996	Olsson et al. 2010	0	TL calculated as the median value within the range of 17-20.2 kb
Sand martin	Riparia_riparia	Eukaryota	Metazoa	Chordata	Aves	Passeriformes	Hirundinidae	Riparia	riparia	endo	12.7	10.1	21.26	NA	NA	NA	Blood	A	TRF (non-denatured)	D	Pauliny et al. 2006; Criscuolo et al. 2021	AnAge	AnAge	0
Savannah sparrow	Passerculus_sandwichensis	Eukaryota	Metazoa	Chordata	Aves	Passeriformes	Emberizidae	Passerculus	sandwichensis	endo	20.2	18	11.63	NA	NA	NA	Blood	A	TRF (non-denatured)	D	Tricola et al. 2018; Criscuolo et al. 2021	AnAge	AnAge	0
Screaming hairy armadillo	Chaetophractus_vellerosus	Eukaryota	Metazoa	Chordata	Mammalia	Cingulata	Chlamyphoridae	Chaetophractus	vellerosus	endo	840	16.2	13	0	Fibroblasts	Gomes et al. 2011	Cell culture (Fibroblasts)	B	TRF (denatured)	B	Gomes et al. 2011	AnAge	AnAge	0
Sea lion	Zalophus_californianus	Eukaryota	Metazoa	Chordata	Mammalia	Carnivora	Otariidae	Zalophus	californianus	endo	180000	35.7	5	0	Fibroblasts	Gomes et al. 2011	Cell culture (Fibroblasts)	B	TRF (denatured)	B	Gomes et al. 2011	AnAge	AnAge	0
Skipjack trevally	Pseudocaranx_wrighti	Eukaryota	Metazoa	Chordata	Fish	Carangiformes	Carangidae	Pseudocaranx	wrighti	ecto	3000	18	4.06	NA	NA	NA	Muscle	F	TRF (denatured)	B	Izzo 2010	Australian fisheries stock report	Marinewise	0
Sonoran deer mouse	Peromyscus_maniculatus	Eukaryota	Metazoa	Chordata	Mammalia	Rodentia	Cricetidae	Peromyscus	maniculatus	endo	20.5	8.3	9	1	Fibroblasts	Gomes et al. 2011	Cell culture (Fibroblasts)	B	TRF (denatured)	B	Gomes et al. 2011	AnAge	AnAge	0
Southern Giant Petrel	Macronectes_giganteus	Eukaryota	Metazoa	Chordata	Aves	Procellariiformes	Procellaridae	Macronectes	giganteus	endo	3698	47	8.65	NA	NA	NA	Blood	A	TRF (denatured)	B	Foote et al. 2009	AnAge	AnAge	0
Southern goatfish	Upeneichthys_vlamingii	Eukaryota	Metazoa	Chordata	Fish	Perciformes	Mullidae	Upeneichthys	vlamingii	ecto	1500	10	5.48	NA	NA	NA	Blood	A	TRF (denatured)	B	Izzo 2010	Izzo 2010	Marinewise	0	Weight an estimate based on total length
Southern platyfish	Xiphophorus_maculatus	Eukaryota	Metazoa	Chordata	Fish	Cyprinodontiformes	Poeciliidae	Xiphophorus	maculatus	ecto	1.125	5	3.85	NA	NA	NA	Multiple somatic tissues (Gill, brains, eyes, liver)	E	TRF (unclear)	C	Downs et al. 2012	Estimate based on related Xiphophorus spp (AnAge) and husbandry data	McKenzie et al. 1983	0	TL calculated as the median value within the range of 2.7-5 kb
Southern red muntjac	Muntiacus_muntjak	Eukaryota	Metazoa	Chordata	Mammalia	Atriodactyla	Cervidae	Muntiacus	muntjak	endo	21000	18.8	14	0	Fibroblasts	Zou et al. 2002	Cell culture (Fibroblasts)	B	TRF (denatured)	B	Zou et al. 2002	AnAge	AnAge	0
Southern sand flathead	Platycephalus_bassensis	Eukaryota	Metazoa	Chordata	Fish	Scorpaeniformes	Platycephalidae	Platycephalus	bassensis	ecto	3100	23	12.19	NA	NA	NA	Blood	A	TRF (denatured)	B	Izzo 2010	Koopman and Morison 2002	Kailola et al. 1993; Fishbase	0
Sparsely spotted stingaree	Urolophus_paucimaculatus	Eukaryota	Metazoa	Chordata	Fish	Myliobatiformes	Urolophidae	Urolophus	paucimaculatus	ecto	1041	12	24.39	NA	NA	NA	Muscle	F	TRF (denatured)	B	Izzo 2010	AnAge	Trinne et al. 2014	0	Body mass calculated as the average of the maximum mass across 4 locations from Trinne et al. 2014
Spider monkey	Ateles_geoffroyi	Eukaryota	Metazoa	Chordata	Mammalia	Primates	Atelidae	Ateles	geoffroyi	endo	7268	47.1	7	0	Skin fibroblasts	Steinert et al. 2002	Cell culture (skin fibroblasts)	B	TRF (denatured)	B	Steinert et al. 2002	AnAge	AnAge	0
Spotted hyena	Crocuta_crocuta	Eukaryota	Metazoa	Chordata	Mammalia	Carnivora	Hyaenidae	Crocuta	crocuta	endo	63000	41.1	8	0	Fibroblasts	Gomes et al. 2011	Cell culture (Fibroblasts)	B	TRF (denatured)	B	Gomes et al. 2011	AnAge	AnAge	0
Swainson's hawk	Buteo_swainsoni	Eukaryota	Metazoa	Chordata	Aves	Accipitriformes	Accipitridae	Buteo	swainsoni	endo	980.64	24.9	42.4	NA	NA	NA	Blood	A	TRF (denatured)	B	Delany et al. 2000; Criscuolo et al. 2021	AnAge	AnAge	0
Swamp rabbit	Sylvilagus_aquaticus	Eukaryota	Metazoa	Chordata	Mammalia	Lagomorpha	Leporidae	Sylvilagus	aquaticus	endo	2140	8	50	0	Cell culture	Forsyth et al. 2005	Cell culture (Skin)	B	TRF (denatured)	B	Forsyth et al. 2005	AnAge	AnAge	0
thick-billed murre	Uria_lomvia	Eukaryota	Metazoa	Chordata	Aves	Charadriiformes	Alcidae	Uria	lomvia	endo	964	29	7.7	NA	NA	NA	Blood	A	TRF (non-denatured)	D	Young et al. 2013; Tricola et al. 2018	AnAge	AnAge	0
Tiger	Panthera_tigris	Eukaryota	Metazoa	Chordata	Mammalia	Carnivora	Felidae	Panthera	tigris	endo	119700	26.3	50	1	Fibroblasts	Gomes et al. 2011	Cell culture (Fibroblasts)	B	TRF (denatured)	B	Gomes et al. 2011	AnAge	AnAge	0
Transvolcanic jay	Aphelocoma_ultramarina	Eukaryota	Metazoa	Chordata	Aves	Passeriformes	Corvidae	Aphelocoma	ultramarina	endo	130	25	13.6	NA	NA	NA	Blood	A	TRF (non-denatured)	D	Tricola et al. 2018'; Criscuolo et al. 2021	AnAge	AnAge	0
tree swallow	Tachycineta_bicolor	Eukaryota	Metazoa	Chordata	Aves	Passeriformes	Hirundinidae	Tachycineta	bicolor	endo	19	12.1	12.17	NA	Bone marrow	Haussmann et al. 2004	Blood	A	TRF (non-denatured)	D	Haussmann et al. 2003; Foote et al. 2013; Belmaker 2016; 2019; Ouyang et al. 2016: Criscuolo et al. 2021	AnAge	AnAge	0
Two-toed sloth	Choloepus_hoffmanni	Eukaryota	Metazoa	Chordata	Mammalia	Pilosa	Choloepodidae	Choloepus	hoffmanni	endo	6250	41	17	0	Fibroblasts	Gomes et al. 2011	Cell culture (Fibroblasts)	B	TRF (denatured)	B	Gomes et al. 2011	AnAge	AnAge	0
Virginia opposum	Didelphis_virginiana	Eukaryota	Metazoa	Chordata	Mammalia	Didelphimorphia	Didelphidae	Didelphis	virginiana	endo	3000	6.6	35	1	Fibroblasts	Gomes et al. 2011	Cell culture (Fibroblasts)	B	TRF (denatured)	B	Gomes et al. 2011	AnAge	AnAge	0
Wandering albatross	Diomedea_exulans	Eukaryota	Metazoa	Chordata	Aves	Procellariiformes	Diomedeidae	Diomedea	exulans	endo	7047	50	9.9	NA	NA	NA	Blood	A	TRF (denatured)	B	Hall et al. 2004	AnAge	AnAge	0
Water python	Liasis_fuscus	Eukaryota	Metazoa	Chordata	Reptilia	Squamata	Pythonidae	Liasis	fuscus	ecto	10592	26.8	27.05	NA	NA	NA	BLood	A	TRF (denatured)	B	Ujvari and Madsen 2009	AnAge	AnAge	0
White rhinocerous	Ceratotherium_simum	Eukaryota	Metazoa	Chordata	Mammalia	Perissodactyla	Rhinocerotidae	Ceratotherium	simum	endo	2175000	45	10	0	Fibroblasts	Gomes et al. 2011	Cell culture (Fibroblasts)	B	TRF (denatured)	B	Gomes et al. 2011	AnAge	AnAge	0
White-rumped munia	Lonchura_striata	Eukaryota	Metazoa	Chordata	Aves	Passeriformes	Estrildidae	Lonchura	striata	endo	12.3	10	16.36	NA	NA	NA	Blood	A	TRF (non-denatured)	D	Tricola et al. 2018; Criscuolo et al. 2021	AnAge	AnAge	0
Wild turkey	Meleagris_gallopavo	Eukaryota	Metazoa	Chordata	Aves	Galliformes	Phasianidae	Meleagris	gallopavo	endo	6050	13	13.9	NA	NA	NA	Blood	A	TRF (denatured)	B	Delany et al. 2000	AnAge	AnAge	0
Woodchuck	Marmota_monax	Eukaryota	Metazoa	Chordata	Mammalia	Rodentia	Sciuridae	marmota	monax	endo	4000	14	37.2566	1	Multiple somatic tissues	Seluanov et al. 2007	Multiple somatic tissues	E	TRF (denatured)	B	Seluanov et al. 2007	AnAge	AnAge	0
Yellow-bellied slider	Trachemys_scripta	Eukaryota	Metazoa	Chordata	Reptilia	Testudines	Emydidae	Pseudemys	scripta	ecto	2199.5	30	50	NA	NA	NA	Blood	A	TRF (denatured)	B	Lejnine et al. 1995	Gibbons and Semlitsch 1982	Virginia Herpetological Society	0
Zebra	Equus_grevyi	Eukaryota	Metazoa	Chordata	Mammalia	Perissodactyla	Equidae	Equus	grevyi	endo	384000	31	12	0	Fibroblasts	Gomes et al. 2011	Cell culture (Fibroblasts)	B	TRF (denatured)	B	Gomes et al. 2011	AnAge	AnAge	0
Zebra finch	Taeniopygia_guttata	Eukaryota	Metazoa	Chordata	Aves	Passeriformes	Estrildidae	Taeniopygia	guttata	endo	12	12	13.7	NA	Bone marrow	Haussmann et al. 2006	Blood	A	TRF (combined)	A	Criscuolo et al. 2009; Foote et al. 2013; Tricola et al. 2018; Criscuolo et al. 2021	AnAge	AnAge	0
Zebrafish	Danio_rerio	Eukaryota	Metazoa	Chordata	Fish	Cypriniformes	Cyprinidae	Danio	rerio	ecto	0.88	5.5	16	1	Various tissues	Achelin et al. 2011	Multiple somatic tissues (Liver, heart, gill, intestine, brain)	E	TRF (unclear)	C	Anchelin et al. 2011	AnAge	Clark et al. 2018	0
